# Varying recombination landscapes between individuals are driven by polymorphic transposable elements

**DOI:** 10.1101/2024.09.17.613564

**Authors:** Yuheng Huang, Yi Gao, Kayla Ly, Leila Lin, Jan Paul Lambooij, Elizabeth G. King, Aniek Janssen, Kevin H.-C. Wei, Yuh Chwen G. Lee

**Author notes:** Author for Correspondence: Grace Yuh Chwen Lee, Department of Ecology and Evolutionary Biology Center for Complex Biological Systems University of California, Irvine.

## Abstract

Meiotic recombination is a prominent force shaping genome evolution, and understanding the causes for varying recombination landscapes within and between species has remained a central, though challenging, question. Recombination rates are widely observed to negatively associate with the abundance of transposable elements (TEs), selfish genetic elements that move between genomic locations. While such associations are usually interpreted as recombination influencing the efficacy of selection at removing TEs, accumulating findings suggest that TEs could instead be the cause rather than the consequence. To test this prediction, we formally investigated the influence of polymorphic, putatively active TEs on recombination rates. We developed and benchmarked a novel approach that uses PacBio long-read sequencing to efficiently, accurately, and cost-effectively identify crossovers (COs), a key recombination product, among large numbers of pooled recombinant individuals. By applying this approach to Drosophila strains with distinct TE insertion profiles, we found that polymorphic TEs, especially RNA-based TEs and TEs with local enrichment of repressive marks, reduce the occurrence of COs. Such an effect leads to different CO frequencies between homologous sequences with and without TEs, contributing to varying CO maps between individuals. The suppressive effect of TEs on CO is further supported by two orthogonal approaches–analyzing the distributions of COs in panels of recombinant inbred lines in relation to TE polymorphism and applying marker-assisted estimations of CO frequencies to isogenic strains with and without transgenically inserted TEs. Our investigations reveal how the constantly changing mobilome can actively modify recombination landscapes, shaping genome evolution within and between species.
