## Supplementary material for "Varying recombination landscapes between individuals are driven by polymorphic transposable elements": STables

### Sheet: STable 1
Table S1 - Statistics of PacBio sequencing
		SMRT cell	Subread length mean	Subread N50	Unique Molecular Yield
	benchmark data	1	10997	16640	63604117504
	A6 experimental pool	1	17934	30404	89594945536
		2	18711	32044	87716265984
		3	18236	30925	91110621184
	A7 experimental pool	1	21480	34497	153170411520
		2	21053	34313	159065931776

### Sheet: STable 2
Table S2 - Impacts of different filtering criteria for CO detection on the false negative rates
		benchmark data				in silico simulation
	CO distance from alignment boundaries	# CO reads identified	false positive rate (per read)	false negative rate (per event)		# CO reads identified	false positive rate (per read)	false negative rate (per event)
	without the flitering	1208	0.1101	0.539		5153	0	0.194
	> 1.5 kb	858	0.0839	0.6133		4260	0	0.2155
	> 2 kb	736	0.0652	0.6245		3978	0	0.2485
	> 2.5 kb	657	0.0624	0.6413		3691	0	0.2685

### Sheet: STable 3
Table S3 - statistics for all within-strain analysis
				CO number										distance to nearest CO (log2)
				A6					A7					A6					A7
	Comparing the occurance of local CO between TE classes and types
						regression analysis¹					regression analysis					regression analysis					regression analysis
				mean CO number		coefficient	p-value		mean CO number		coefficient	p-value		median distance to nearest CO		coefficient	p-value		median distance to nearest CO		coefficient	p-value
			DNA	0.13					0.063					14.7					14.9
			RNA	0.093		-0.32	0.31		0.08		0.24	0.7		15		0.51	0.00065		15.1		0.16	0.43
			TIR⁵	0.13					0.063					14.7
			LTR	0.09		-0.36	0.32		0.077		0.21	0.75		14.9		0.51	0.0027		15.1		0.18	0.39
			non-LTR	0.099		-0.26	0.53		0.082		0.27	0.69		15.1		0.51	0.0072		15		0.12	0.58
	Testing impact of H3K9me3 on CO within TE classes and types
				Spearman correlation tests		regression analysis²			Spearman correlation tests		regression analysis			Spearman correlation tests		regression analysis			Spearman correlation tests		regression analysis
				coefficient	p-value	coefficient	p-value		coefficient	p-value	coefficient	p-value		coefficient	p-value	coefficient	p-value		coefficient	p-value	coefficient	p-value
		All TEs	All TEs	-0.097	0.028	0.42	0.047		0.08	0.12	0.065	0.37		0.019	0.63	0.0044	0.41		-0.055	0.21	-0.0017	0.67
		TE class	DNA	0.057	0.41	-0.079	0.79		0.15	0.23	0.16	0.61		-0.039	0.53	-0.0072	0.57		0.048	0.64	0.016	0.36
			RNA	-0.18	0.0014	-0.59	0.057		0.07	0.21	0.058	0.46		0.048	0.36	0.0043	0.44		-0.073	0.14	-0.0032	0.42
		TE type	TIR	0.057	0.41	-0.079	0.79		0.15	0.23	0.16	0.61		-0.039	0.53	-0.0072	0.57		0.048	0.64	0.016	0.36
			LTR	-0.18	0.015	-0.46	0.12		0.05	0.15	0.078	0.27		0.063	0.34	0.0052	0.37		-0.12	0.08	-0.0023	0.6
			non-LTR	-0.18	0.057	-1.9	0.053		-0.05	0.52	-0.91	0.37		0.07	0.42	-0.0021	0.89		-0.007	0.93	-0.022	0.17
	Testing suppressive effect of H3K9me3-free TEs on CO
						regression analysis³					regression analysis					regression analysis					regression analysis
				mean CO number		coefficient	p-value		mean CO number		coefficient	p-value		median distance to nearest CO		coefficient	p-value		median distance to nearest CO		coefficient	p-value
			control window	0.15					0.17					14.4					14.6
			TE window	0.13		-0.086	0.68		0.077		-0.684	0.031		14.7		1.38	< 2e-16		15.2		1.44	< 2e-16
	Testing associations between TE length and CO with H3K9me3-free TEs
				Spearman correlation tests		regression analysis⁴			Spearman correlation tests		regression analysis			Spearman correlation tests		regression analysis			Spearman correlation tests		regression analysis
				coefficient	p-value	coefficient	p-value		coefficient	p-value	coefficient	p-value		coefficient	p-value	coefficient	p-value		coefficient	p-value	coefficient	p-value
				-0.053	0.4	-0.0001	0.19		-0.061	0.43	-0.00019	0.23		0.0081	0.89	4.1e-05	0.11		0.072	0.25	3.9e-05	0.13
	1. CO ~ type + depth + SNP density, where CO is CO number and the log2 distance to the nearest CO; type is the class/type information for different TEs.
	2. CO ~ H3K9me3, where H2K9me3 is the H3K9me3 enrichment and mass around TEs.
	3. CO ~ window + depth + SNP density, where CO is CO number and the log2 distance to the nearest CO; window is whether a window that is close to TEs (TE window) or far from TEs (control windows).
	4. CO ~ TE length
	5. Most DNA based TEs are TIRs, and consequentially, the same statistics

### Sheet: STable 4
Table S4 - Variation in H3K9me3 enrichment between TE classes
		adjacnet of H3K9me enrichment				H3K9me3 mass
		mean	Mann-Whitney U test, p-value				mean	Mann-Whitney U test, p-value
			v.s. non-LTR	v.s. LTR				v.s. non-LTR	v.s. LTR
	A6					A6
	DNA/TIR	1.14	0.39	2.2e-12		DNA/TIR	6.75	0.62	0.00013
	non-LTR	1.2		0.00078		non-LTR	7.13		0.0041
	LTR	1.95				LTR	13.4
	A7					A7
	DNA/TIR	1.36	0.00028	0.0046		DNA/TIR	7.78	0.0086	0.0091
	non-LTR	0.93		6.6e-12		non-LTR	5.52		2.4e-08
	LTR	2.85				LTR	17.9

### Sheet: STable 5
Table S5 - Statistics for all between-strain analysis
				difference in CO number								log2 ratio of distance to nearest CO
				A6				A7				A6				A7
	Comparing the occurance of local CO between TE classes and types
					p-value				p-values				p-values				p-values
				mean	median MWU¹ test			mean	median MWU test			median	median MWU test			median	median MWU test
		TE class	DNA	0.016				-0.33				-0.52				0.49
			RNA	0.0046	0.64			-0.089	0.072			-0.13	0.4			0.59	0.88
		TE type	TIR²	0.016				-0.33				-0.52				0.49
			LTR	0.02	0.76			-0.1	0.06			-0.35	0.9			0.4	0.84
			non-LTR	-0.015	0.58			-0.081	0.18			0.19	0.037			0.64	0.84
	Testing impact of H3K9me3 on CO within TE classes and types
				Spearman correlation tests				Spearman correlation tests				Spearman correlation tests				Spearman correlation tests
				coefficient	p-value			coefficient	p-value			coefficient	p-value			coefficient	p-value
			All TEs	-0.12	0.043			-0.03	0.36			0.11	0.041			-0.066	0.19
		TE class	DNA	0.12	0.86			0.05	0.54			0.09	0.19			0.04	0.42
			RNA	-0.24	0.003			-0.035	0.34			0.099	0.11			-0.085	0.82
		TE type	TIR
			LTR	-0.26	0.005			0.09	0.78			0.1	0.15			-0.16	0.89
			non-LTR	-0.24	0.1			-0.16	0.11			0.16	0.14			0.03	0.4
	Testing suppressive effect of H3K9me3-free TEs on CO
					p-values				p-values				p-values				p-values
				mean	median MWU test	boostrapping test		mean	median MWU test	boostrapping test		median	median MWU test	boostrapping test		median	median MWU test	boostrapping test
			control pair	0.031				0.029				-0.32				0.15
			TE pair	0.04	0.57	0.53		-0.11	0.011	0.01		-0.36	0.43	0.54		0.47	0.015	0.29
			TE pair	0.015	0.44	0.4		-0.11	0.03	0.016		-0.53	0.08	0.27		0.12	0.21	0.51
	Testing associations between TE length and CO with H3K9me3-free TEs
				Spearman correlation tests				Spearman correlation tests				Spearman correlation tests				Spearman correlation tests
				coefficient	p-value			coefficient	p-value			coefficient	p-value			coefficient	p-value
				-0.018	0.42			-0.14	0.087			-0.0067	0.53			0.039	0.35
	1. MWU = Mann-Whitney U test
	2. Most DNA based TEs are TIRs, and consequentially, the same statistics
